# Scoring gene importance by interpreting single-cell foundation models

**DOI:** 10.1101/2025.06.14.659567

**Authors:** Maxwell P. Gold, Miguel Reyes, Nathaniel Diamant, Tony Kuo, Ehsan Hajiramezanali, Jane W. Newburger, Mary Beth F. Son, Pui Y. Lee, Gabriele Scalia, Aicha BenTaieb, Sharookh B. Kapadia, Anupriya Tripathi, Héctor Corrada Bravo, Graham Heimberg, Tommaso Biancalani

**Affiliations:** gRED Computational Sciences, Genentech, South San Francisco, California; gRED Research Biology, Genentech, South San Francisco, California; Roche Informatics, F. Hoffmann-La Roche, Mississauga, Ontario, Canada; Department of Cardiology, Boston Children’s Hospital, Boston, Massachusetts; Department of Pediatrics, Harvard Medical School, Boston, Massachusetts; Division of Immunology, Boston Children’s Hospital, Harvard Medical School, Boston, Massachusetts

## Abstract

Determining a gene’s functional significance within a cellular context has long been a challenge, as absolute expression level is an unreliable indicator. We introduce SIGnature, a framework for scoring gene importance by leveraging attributions derived from single-cell RNA-sequencing (scRNA-seq) foundation models. Attribution scores reduce technical noise, emphasize regulatory genes, and facilitate cross-dataset comparison – a core challenge for scRNA-seq analyses. We developed the SIGnature package as a tool for generating and querying attributions, enabling rapid gene set searches across massive scRNA-seq atlases. We demonstrated its utility using the MS1 monocyte signature, a poorly understood gene program activated in severe COVID-19 and sepsis. Searching 400 studies revealed novel associations between the MS1 signature and multiple hyperinflammatory conditions, including Kawasaki disease. Experimental validation confirmed Kawasaki disease patient serum induces the MS1 phenotype. These findings highlight that SIGnature can uncover shared mechanisms across conditions, demonstrating its power for large-scale signature scoring and cross-disease analysis.
