## Supplementary Table 1 for "Scoring gene importance by interpreting single-cell foundation models"

### Sheet: Sheet1
Author Name	Included in Scimilarity Training	Tissue / Cell Type Analyzed in This Study	FM Benchmarking	Cell Type Scoring	Scanpy Inconsistency	TCell NMF	Lung NMF	Eye NMF	Spatial Analysis	Cell Type Classification	Marker Gene Correlation	MS1 analysis	public ID	paper
Riba et al. (2022)	No	fibroblasts	Y										GSE167609	https://pubmed.ncbi.nlm.nih.gov/35606383/
Wells et al. (2025)	No	blood	Y										cc431242-35ea-41e1-a100-41e0dec2665b	https://pubmed.ncbi.nlm.nih.gov/40804529/
Szabo et al. (2019)	No	bone marrow, bronchopulmonary lymph node, lower lobe of left lung, venous blood		Y									24d42e5e-ce6d-45ff-a66b-a3b3b715deaf	https://pubmed.ncbi.nlm.nih.gov/31624246/
Szabo et al. (2021)	No	airway, pbmcs		Y									29f92179-ca10-4309-a32b-d383d80347c1	https://pubmed.ncbi.nlm.nih.gov/33765436/
Ravindra et al. (2021)	No	bronchial epithelial cell		Y									2a79d190-a41e-4408-88c8-ac5c4d03c0fc	https://pubmed.ncbi.nlm.nih.gov/33730024/
Fawkner-Corbett et al. (2021)	No	gut		Y									60358420-6055-411d-ba4f-e8ac80682a2e	https://pubmed.ncbi.nlm.nih.gov/33406409/
Van Der Wijst et al. (2021)	No	pbmcs		Y									7d7cabfd-1d1f-40af-96b7-26a0825a306d	https://pubmed.ncbi.nlm.nih.gov/34429372/
Kuppe et al. (2022)	No	heart		Y									8191c283-0816-424b-9b61-c3e1d6258a77	https://pubmed.ncbi.nlm.nih.gov/35948637/
Muto et al. (2021)	No	kidney		Y									9b02383a-9358-4f0f-9795-a891ec523bcc	https://pubmed.ncbi.nlm.nih.gov/33850129/
Deng et al. (2020)	No	pbmcs		Y	Y	Y							be21c2d1-2392-47d0-96fb-c625d115e0dc	https://pubmed.ncbi.nlm.nih.gov/33020644/
Vieira Braga et al. (2019)	No	lung		Y									GSE130148	https://pubmed.ncbi.nlm.nih.gov/31209336/
Cano-Gamez et al. (2020)	No	PBMCs		Y	Y	Y							EGAD00001005290	https://pubmed.ncbi.nlm.nih.gov/32286271/
Adams et al. (2020)	No	lung		Y	Y	Y				Y	Y		GSE136831	https://pubmed.ncbi.nlm.nih.gov/32832599/
Henry et al. (2018)	No	prostate		Y									e2a4a67f-6a18-431a-ab9c-6e77dd31cc80	https://pubmed.ncbi.nlm.nih.gov/30566875/
Olah et al. (2020)	No	brain		Y									fcb3d1c1-03d2-41ac-8229-458e072b7a1c	https://pubmed.ncbi.nlm.nih.gov/33257666/
Bitzer (2022)	No	kidney		Y									a98b828a-622a-483a-80e0-15703678befd
Wilson et al. (2022)	No	kidney		Y									b3e2c6e3-9b05-4da9-8f42-da38a664b45b	https://pubmed.ncbi.nlm.nih.gov/36068241/
Sikkema et al (2023)	No	lung					Y						9f222629-9e39-47d0-b83f-e08d610c7479	https://pubmed.ncbi.nlm.nih.gov/37291214/
Chen (2025)	No	ocular surface						Y					0f7d022a-46c7-4e64-be4c-e34adbb78089
Russell et al. (2023)	No	tonsil							Y				SCP2169	https://pubmed.ncbi.nlm.nih.gov/38093010/
Stephenson et al (2021)	Yes	blood										Y	covid19cellatlas	https://pubmed.ncbi.nlm.nih.gov/33879890/
Park et al (2021)	No	blood										Y	GSE149313	https://pubmed.ncbi.nlm.nih.gov/33593977/
Liu et al (2020)	No	blood										Y	GSE138504	https://pubmed.ncbi.nlm.nih.gov/31914172/
Wang et al (2021)	No	blood										Y	GSE168732	https://pubmed.ncbi.nlm.nih.gov/34521850/
