## Supplementary Table 2 for "Scoring gene importance by interpreting single-cell foundation models"

### Sheet: Sheet1
Gene Set Source	Gene Set Name	Scimilarity annotations	Adams et al. Annotations	Wells et al Annotations	Russell et al Annotations	Genes
Hu et al. (2023) [Cell Marker 2.0]	CELLMARKER--ALVEOLAR_PNEUMOCYTE_TYPE_I	type I pneumocyte				CAV1, CAV2, CLIC5
	CELLMARKER--ALVEOLAR_PNEUMOCYTE_TYPE_II	type II pneumocyte				PGC, SFTA3, SFTPC, WIF1
	CELLMARKER--B_CELL	B cell				ABCB4, ABCB9, ABHD10, ACAD10, ACBD3, ACP5, ACSM2A, ACSM2B, ACSM3, ADAM19, ADAM28, ADGRE5, ADNP, AFF3, AFF4, AHCYL1, AHNAK, AICDA, AIDA, AIM2, AKAP12, AKAP8L, AKR1C1, ALG14, ALG8, ALKBH7, ALPL, AMN1, AMT, ANAPC5, ANK2, ANKHD1, ANKRD13A, ANKRD44, AP1B1, AP1S3, APOM, APPL1, AQP7, ARHGAP24, ARID1A, ARID5B, ARL3, ARPP21, ARSA, ASB13, ASB15, ATF7IP2, ATG101, ATP2A3, ATP2B1, ATP6V0A1, ATRX, AVP, B2M, B3…
	CELLMARKER--CONVENTIONAL_DENDRITIC_CELL_1(CDC1)		cDC1			BTLA, C1orf54, CADM1, CD1C, CD33, CD4, CD59, CLEC10A, CLEC9A, IRF8, ITGAE, PTTG1, RAB32, THBD, WDFY4, XCR1
	CELLMARKER--CONVENTIONAL_DENDRITIC_CELL_2(CDC2)		cDC2			CD1B, CD1C, CD1E, CD4, CLEC10A, CXCR4, FCER1A, HLA-DQA1, HLA-DQB1, IRF4, ITGAE, ITGAM, ITGAX, PPA1, SLCO5A1, SOCS2
	CELLMARKER--DENDRITIC_CELL	conventional dendritic cell, plasmacytoid dendritic cell				ADAM19, AIF1, ANPEP, ATP1B1, BATF3, C1QA, CCL13, CCL17, CCL20, CCL22, CCR2, CCR6, CCR7, CD14, CD163, CD19, CD1A, CD1C, CD1E, CD207, CD209, CD274, CD302, CD33, CD34, CD38, CD4, CD40, CD52, CD68, CD74, CD80, CD83, CD86, CIITA, CLEC10A, CLEC12A, CLEC4C, CLEC7A, CLEC9A, CLIC2, CLIP1, CPVL, CR1, CR2, CSF1R, CST3, CXCL13, CYBA, DPP4, DUSP4, FCER1A, FCER1G, FCGR1A, FCGR3A, FLT3, GZMB, HLA-DPA1, HLA-DPB1…
	CELLMARKER--EFFECTOR_CD8+_T_CELL	CD8-positive, alpha-beta T cell				CCR7, CD3D, CD3E, CD8A, CX3CR1, DUSP2, GNLY, GPR183, GZMB, GZMK, PRDM1, PRF1, S100A4
	CELLMARKER--GAMMA_DELTA_T_CELL	gamma-delta t cell				CCL5, CCR5, CD160, CD2, CD28, CD3D, CD3E, CD4, CD5, CD69, CD7, CD8A, CD8B, CXCR6, FEZ1, FFAR4, FXYD2, GNLY, GZMH, KLRB1, NCAM1, NCR1, NKG7, SERTM1, SLC4A10, STMN2, STYK1, TRDC, TRDV2, TRGC1, TRGC2, TRGV9
	CELLMARKER--LOOP_OF_HENLE_CELL	kidney loop of Henle thick ascending limb epithelial cell, kidney loop of Henle thin descending limb epithelial cell				CLDN16, SLC12A1, UMOD
	CELLMARKER--MONOCYTE	classical monocyte, non-classical monocyte				ABTB1, ACAA1, ACAP2, ACOD1, ACSL1, ACSL3, ACTN1, ACTR2, ADAM17, ADAM8, ADAP2, ADGRE1, ADGRE2, ADGRE3, ADM, ADORA2A-AS1, AGFG1, AGPAT2, AGTRAP, AHNAK, AHR, AIF1, AIMP1, AKIRIN2, ALDH2, ALDH3B1, ALDOA, ALOX5, ALOX5AP, ANKLE2, ANKRD13D, ANPEP, ANXA1, ANXA11, ANXA2, ANXA5, AP1S2, APLP2, APOBEC3A, APOBEC3B, APOBR, APOE, AQP9, ARF5, ARHGAP26, ARHGDIB, ARL5B, ARPC1B, ARPC2, ARPC3, ARPC5, ARRB2, ARRDC1, …
	CELLMARKER--NAIVE_CD4+_T_CELL	CD4-positive, alpha-beta T cell				ABLIM1, ACTN1, C1orf162, CCR7, CD27, CD28, CD3D, CD3E, CD4, CD40LG, CD55, CD69, CD8A, CXCR5, EEF1B2, EIF3L, FAM117B, FHIT, GATA3, GIMAP5, GIMAP8, GPR183, GZMA, GZMK, IL7R, IL9R, LDLRAP1, LEF1, LRRN3, MAL, MYC, NELL2, NOSIP, PDCD1, PECAM1, PRKCA, RPS5, RSL1D1, S1PR1, SATB1, SELL, SERINC5, SLC40A1, SVIL, TBX21, TCF7, TESPA1, TMEM204, TRABD2A, TSHZ2, TXK
	CELLMARKER--NATURAL_KILLER_CELL	natural killer cell				ADARB1, ALDH1B1, B3GAT1, BAAT, BCL2, CASP5, CCL19, CCL3, CCL4, CCL5, CCR4, CCR6, CCR7, CD14, CD160, CD163, CD19, CD2, CD226, CD244, CD247, CD27, CD34, CD38, CD3D, CD3E, CD3G, CD4, CD40LG, CD44, CD52, CD68, CD69, CD7, CD74, CD79B, CD81, CD8A, CD8B, CD96, CDC5L, CHST12, CHST2, CLIC3, CR2, CST7, CTSW, CX3CR1, CXCL10, CXCR1, CXCR3, CXCR4, CXCR5, CXCR6, CXXC5, DOCK2, DUSP1, EOMES, FASLG, FCER1G, FCGR2…
	CELLMARKER--PROXIMAL_TUBULAR_CELL	epithelial cell of proximal tubule				ABCC4, ALDOB, CUBN, DCXR, EPCAM, GATM, ITK, KRT18, LRP2, MMRN1, PDZK1IP1, SLC13A1, SLC22A5, SLC22A8, SLC5A12, SLC9A3
Newman et al. (2015) [CIBERSORT]	CIBERSORT--B_CELLS_NAIVE			naïve B cell	Bcell	ABCB4, ADAM28, BACH2, BANK1, BCL7A, BEND5, BLK, BRAF, CD180, CD19, CD1C, CD22, CD37, CD69, CD72, CD79A, CD79B, CR2, CXCR5, EAF2, FCER2, FCGR2B, FCRL2, FRK, GPR18, HHEX, HLA-DOB, IGHD, IGHM, IGKC, IL4R, IRF8, LINC00921, LTB, LY86, MEP1A, MICAL3, MS4A1, NIPSNAP3B, NMBR, P2RX5, P2RY14, PNOC, PSG2, PTPRCAP, RALGPS2, RASGRP2, SELL, SIK1, SLC12A1, SPIB, STAP1, TCL1A, UGT1A8, VPREB3, ZNF286A
	CIBERSORT--DENDRITIC_CELLS_RESTING	conventional dendritic cell, plasmacytoid dendritic cell		conventional dendritic cell	Myeloid	ACP5, AIF1, ALOX15, C1orf54, CCDC102B, CCL13, CCL17, CCL18, CCL22, CD1A, CD1B, CD1C, CD1E, CD209, CD33, CD68, CLEC10A, CLEC4A, CLEC7A, CLIC2, DHRS11, EGR2, FAM198B, FCER1A, FCER2, FLVCR2, FPR3, FZD2, HLA-DQA1, IGSF6, MMP12, NCF2, PLA2G7, PPFIBP1, RNASE6, SCN9A, SLAMF8, SLC15A3, TMEM255A, TREM2
	CIBERSORT--MAST_CELLS_RESTING			mast cell		ADAMTS3, ADRB2, ATP8B4, BMP2K, BPI, C3AR1, CD33, CEACAM8, CLC, CMA1, CPA3, CRISP3, CTSG, FAM124B, FAM174B, FCER1A, GFI1, HDC, HPGDS, IL18R1, LTC4S, MS4A2, MS4A3, MYB, NOX3, NTRK1, P2RX1, P2RY14, PAQR5, PRG2, RAB27B, RGS13, SEPT8, SLC12A8, ST8SIA1, STAP1, STXBP6, TPSAB1
	CIBERSORT--MONOCYTES	classical monocyte, non-classical monocyte		classical monocyte, non-classical monocyte		AIF1, APOBEC3A, AQP9, ASGR1, ASGR2, BST1, C5AR1, CCR2, CD1D, CD33, CD68, CDA, CFP, CHST15, CLEC4A, CLEC7A, CREB5, CSF3R, FAM198B, FCN1, FES, FOSB, FPR1, FZD2, HCK, HK3, HNMT, HPSE, IGSF6, LILRA2, LILRB2, LST1, MEFV, MNDA, MS4A6A, NCF2, NFE2, NLRP3, NOD2, P2RY13, PADI4, RNASE2, RNASE6, S100A12, SLC15A3, TLR2, TLR7, TLR8, UPK3A, VNN1, VNN2
	CIBERSORT--NK_CELLS_RESTING	natural killer cell		CD16-positive, CD56-dim natural killer cell, human"	NK	AZU1, BPI, CAMP, CCL5, CD160, CD2, CD244, CD247, CD7, CD96, CDHR1, CEACAM8, CST7, CTSW, DEFA4, ELANE, GFI1, GNLY, GZMA, GZMB, GZMH, GZMK, GZMM, IL12RB2, IL18R1, IL18RAP, IL2RB, KIR2DL1, KIR3DL2, KLRB1, KLRC3, KLRC4, KLRD1, KLRF1, KLRK1, LCK, MGAM, MS4A3, NAALADL1, NKG7, NME8, PLEKHF1, PRF1, PRR5L, PTGDR, PTPRCAP, PVRIG, S1PR5, SH2D1A, TBX21, TEP1, TRBC1, TRDC, TTC38, TXK, ZAP70, ZNF135
	CIBERSORT--T_CELLS_CD4_NAIVE	CD4-positive, alpha-beta T cell		naive thymus-derived CD4-positive, alpha-beta T cell"	Tcell	ACAP1, ANKRD55, BCL11B, CCR7, CD2, CD247, CD27, CD3D, CD3G, CD40LG, CD7, CXorf57, DPP4, DSC1, EPHA1, FLT3LG, GAL3ST4, GALR1, GPR1, GRAP2, GZMM, ICOS, IL7R, ITK, LAT, LCK, LEF1, LIME1, LTB, LY9, MAP4K1, MAP4K2, MAP9, RASGRP2, SERGEF, SH2D1A, SIRPG, TCF7, TRAC, TRAT1, TRAV13-1, TRBC1, UBASH3A, VILL, WNT7A, ZAP70, ZNF324
	CIBERSORT--T_CELLS_CD8	CD8-positive, alpha-beta T cell		CD8-positive, alpha-beta memory T cell", "effector memory CD8-positive, alpha-beta T cell", "effector memory CD8-positive, alpha-beta T cell, terminally differentiated", "naive thymus-derived CD8-positive, alpha-beta T cell"	Tcell	BCL11B, CCL5, CD2, CD247, CD27, CD3D, CD3E, CD3G, CD6, CD69, CD7, CD8A, CD8B, CD96, CRTAM, CST7, CTSW, DPP4, DSC1, DUSP2, FLT3LG, GNLY, GPR171, GRAP2, GZMA, GZMB, GZMH, GZMK, GZMM, ICOS, IGKC, IL7R, ITK, KLRB1, KLRC3, KLRC4, KLRD1, KLRF1, KLRK1, LAG3, LCK, LEF1, LIME1, LTB, LY9, MAP4K1, MAP9, NCR3, NKG7, PIK3IP1, PRF1, PTGDR, PTPRCAP, PVRIG, RASA3, SH2D1A, SIRPG, TCF7, TRAC, TRAT1, TRAV12-2, TRAV…
	CIBERSORT--B_CELLS_MEMORY			memory B cell	Bcell	ADAM28, AIM2, ALOX5, BACH2, BANK1, BLK, CCR6, CD180, CD19, CD1C, CD22, CD27, CD37, CD69, CD72, CD79A, CD79B, CLCA3P, CR2, CXCR5, DENND5B, FAIM3, FAM65B, FCGR2B, FCRL2, FRK, GNG7, GPR18, GUSBP11, HHEX, HLA-DOB, IFNA10, IGHD, IGHM, IGKC, IGLL3P, IL7, IRF8, KIAA0226L, LTB, LY86, MBL2, MS4A1, NMBR, NPIPB15, P2RX5, PNOC, PTPRCAP, RALGPS2, RASGRP2, SIK1, SIT1, SLC12A1, SP140, SPIB, STAP1, TMEM156, TNFR…
	CIBERSORT--PLASMA_CELLS			plasma cell	Plasma	ABCB9, AMPD1, ANGPT4, ATXN8OS, C11orf80, CCR10, CD27, CD38, CD79A, DENND5B, EAF2, FCRL2, GNG7, GPR25, GUSBP11, HIST1H2AE, HIST1H2BG, HLA-DOB, IGHD, IGHE, IGHM, IGKC, IGLL3P, KCNA3, KCNG2, LIME1, LOC100130100, MAN1A1, MANEA, MAST1, MROH7, MZB1, P2RX5, PAX7, PDK1, PNOC, RASGRP3, REN, RGS13, RPL3P7, SIK1, SPAG4, ST6GALNAC4, TGM5, TMEM156, TNFRSF17, UGT2B17, ZBP1, ZNF165
	CIBERSORT--T_CELLS_CD4_MEMORY_RESTING			"CD4-positive, alpha-beta memory T cell", "central memory CD4-positive, alpha-beta T cell", "effector memory CD4-positive, alpha-beta T cell, terminally differentiated"	Tcell	BCL11B, CCL5, CCR6, CD2, CD247, CD27, CD28, CD3D, CD3E, CD3G, CD4, CD40LG, CD6, CD69, CD7, CD96, CTLA4, CTSW, DGKA, DPP4, EPB41, ETS1, FAIM3, FBXL8, FLT3LG, GPR171, GPR25, GRAP2, GZMA, GZMK, GZMM, ICOS, IL7R, ITK, KLRB1, LCK, LEF1, LIME1, LTB, LY9, NKG7, PBXIP1, PTGER2, PTPRCAP, RASA3, RASGRP2, RCAN3, RPL10L, RPL3P7, SH2D1A, SIRPG, ST8SIA1, TCF7, TRAC, TRAT1, TRAV13-1, TRAV13-2, TRAV21, TRAV8-6, …
	CIBERSORT--T_CELLS_REGULATORY_(TREGS)			CD4-positive, CD25-positive, alpha-beta regulatory T cell	Tcell	BARX2, BCL11B, CD2, CD247, CD27, CD28, CD3D, CD3E, CD3G, CD4, CD5, CD6, CD70, CD96, CEMP1, CLEC2D, CTLA4, DGKA, DPP4, EFNA5, FOXP3, FRMD8, GPR1, GPR171, GPR19, GZMM, HIC1, HMGB3P30, ICOS, IL2RA, IL2RB, ITK, KIRREL, LAIR2, LCK, LILRA4, LOC126987, LTB, MAP4K1, MBL2, NPAS1, NTN3, PCDHA5, PLCH2, PMCH, PTGIR, PTPRG, RCAN3, RYR1, SEC31B, SEPT5, SH2D1A, SIRPG, SIT1, SKAP1, SPOCK2, SSX1, TRAC, TRAT1, TRA…
	CIBERSORT--NK_CELLS_ACTIVATED			CD16-negative, CD56-bright natural killer cell, human		APOBEC3G, APOL6, CCL4, CCL5, CCND2, CD244, CD247, CD69, CD7, CD96, CDK6, CSF2, CST7, CTSW, DPP4, FASLG, GNLY, GPR171, GPR18, GRAP2, GZMA, GZMB, GZMH, GZMM, IFNG, IL12RB2, IL18R1, IL18RAP, IL2RB, KIR2DL1, KIR2DL4, KIR2DS4, KIR3DL2, KLRB1, KLRC3, KLRD1, KLRF1, KLRK1, LCK, LTA, LTB, NAALADL1, NCR3, NKG7, OSM, PRF1, PRR5L, PTGDR, PTGER2, PTPRCAP, PVRIG, S1PR5, SH2D1A, SOCS1, TBX21, TNFSF14, TRDC, TXK…
	CIBERSORT--MACROPHAGES_M0			macrophage	Myeloid	ACP5, ADAMDEC1, AQP9, BHLHE41, C5AR1, CCDC102B, CCL18, CCL22, CCL7, CD68, CHI3L1, COL8A2, CSF1, CXCL3, CXCL5, CYP27A1, DCSTAMP, FAM198B, GPC4, HK3, IGSF6, MARCO, MMP9, NCF2, PLA2G7, PPBP, QPCT, SLAMF8, SLC12A8, SLC15A3, TNFSF14, TREM2, VNN1
	CIBERSORT--MACROPHAGES_M1			macrophage		ACHE, ADAMDEC1, APOBEC3A, APOL3, APOL6, AQP9, ARRB1, CCL19, CCL5, CCL8, CCR7, CD38, CD40, CHI3L1, CLIC2, CXCL10, CXCL11, CXCL13, CXCL9, CYP27B1, DHX58, EBI3, GGT5, HESX1, IDO1, IFI44L, IL2RA, KIAA0754, KYNU, LAG3, LAMP3, LILRA3, LILRB2, NOD2, PLA1A, PTGIR, RASSF4, RSAD2, SIGLEC1, SLAMF1, SLC15A3, SLC2A6, SOCS1, TLR7, TLR8, TNFAIP6, TNIP3, TRPM4
	CIBERSORT--MACROPHAGES_M2			macrophage		ADAMDEC1, AIF1, ALOX15, CCL13, CCL14, CCL18, CCL23, CCL8, CD209, CD4, CD68, CFP, CHI3L1, CLEC10A, CLEC4A, CLIC2, CRYBB1, EBI3, FAM198B, FES, FRMD4A, FZD2, GGT5, GSTT1, HRH1, HTR2B, MS4A6A, NME8, NPL, P2RY13, PDCD1LG2, RENBP, SIGLEC1, SLC15A3, TLR8, TREM2, WNT5B
	CIBERSORT--T_CELLS_FOLLICULAR_HELPER				Tcell	ATHL1, BCL11B, CA8, CD2, CD247, CD27, CD3D, CD3G, CD40LG, CD69, CD7, CHI3L2, CTLA4, CXCL13, CXCR5, DGKA, FAIM3, FOSB, FZD3, GPR19, GZMM, ICA1, ICOS, IL21, ITK, KLRB1, LAG3, LAT, LCK, LEF1, LTA, MAP4K1, MAP9, PASK, PDCD1, PTPRCAP, PVRIG, RGS1, RPL3P7, SH2D1A, SIK1, SIRPG, SLC7A10, ST8SIA1, TCF7, TNFRSF4, TRAC, TRAT1, TRAV13-1, TRAV8-6, TRAV9-2, TRBC1, TRIB2, TSHR, UBASH3A, ZAP70, ZBTB10
	CIBERSORT--T_CELLS_GAMMA_DELTA	gamma-delta t cell		gamma-delta T cell	Tcell	BFSP1, BRSK2, CCL5, CCR5, CD160, CD2, CD244, CD247, CD300A, CD3D, CD3G, CD8A, CD8B, CDH12, COLQ, CST7, CXCR6, DUSP2, GFI1, GNLY, GPR171, GPR18, GYPE, GZMA, GZMB, GZMH, GZMK, GZMM, IL18RAP, IL2RB, KLRB1, KLRD1, KLRG1, KLRK1, LAG3, LAT, LCK, LHCGR, LY9, MAGEA11, MAP4K1, PLEKHG3, PRF1, PTGDR, PVRIG, SCN9A, SH2D1A, SIRPG, SIT1, SKAP1, TCF7, TRBC1, TRDC, UBASH3A, VNN2, ZNF442
Collin et al. (2018)	COLLIN_CDC1		cDC1			BTLA, CADM1, CD226, CLEC9A, DPP4, THBD, XCR1
	COLLIN_CDC2		cDC2			CD1C, CD2, CLEC10A, CLEC4A, FES, ITGAM, ITGAX, LILRA2, SIRPA
Travalgini et al. (2020) (from MSigBD)	TRAVAGLINI_LUNG_ALVEOLAR_EPITHELIAL_TYPE_1_CELL		ATI			ABCA1, ABCA7, ABCA8, ABI3BP, ABLIM1, ACAA2, ACKR4, ACTB, ACTG1, ADRB1, ADRB2, AGER, AGRN, AGTPBP1, AHNAK, ALDH3A2, ALS2CL, ANGPTL2, ANKRD1, ANKRD29, ANKS1A, ANO6, ANOS1, ANXA2, ANXA3, APLP2, AQP4, ARAP2, ARHGAP29, ARHGEF26, ARL6IP5, ARPC5, ATF3, ATOH8, ATP11A, ATP1B3, ATP2B4, B2M, B3GNT2, B3GNT7, B3GNT8, B4GALT1, BCAP31, BDNF, C10orf67, C14orf132, C1orf198, CADM1, CAPN2, CAV1, CAV2, CCBE1, CD151,…
	TRAVAGLINI_LUNG_ALVEOLAR_EPITHELIAL_TYPE_2_CELL		ATII			ABCA3, ACADL, ACSL4, AGPAT2, AK1, AKAP13, ALOX15B, ALPL, AQP1, AREG, ASRGL1, B3GNT8, BLVRB, BMP2, C11orf96, C16orf89, C1orf21, C3, C4BPA, CA2, CACNA2D2, CAT, CD36, CD44, CD74, CD83, CDC42EP1, CHCHD7, CHI3L1, CHI3L2, CHP1, CPB2, CRTAC1, CSF3, CSF3R, CTSH, CXCL2, CXCL3, DBI, DCXR, DMBT1, DRAM1, DUSP6, EDNRB, ESAM, ETV1, ETV5, FABP5, FASN, FBP1, FGG, FMO5, FTL, GKN2, GSTA4, HHIP, HHIP-AS1, HLA-DRB1,…
	TRAVAGLINI_LUNG_ALVEOLAR_FIBROBLAST_CELL		Fibroblast			A2M, ABCA6, ABCA8, ABI3BP, ADAMTS8, ADARB1, ADH1B, ALDH1A1, ANGPT1, ANO1, ANXA1, AOC3, ARHGAP20, BMP5, CAMK2N1, CASP4, CCBE1, CD14, CD36, CD44, CD82, CD8A, CDH11, CDH13, CDO1, CES1, CHRDL1, CMKLR1, COL13A1, COL6A3, COL6A6, COL8A1, COLEC12, CYP3A5, CYP4B1, CYP7B1, DHRS3, DKK3, DOCK4, DST, DUSP1, DUSP6, DYNC2LI1, EFCC1, ELMO1, EMP2, ENPP2, F11R, FBLN5, FBP1, FGFR4, FHL1, FIBIN, FMO2, FMO3, FN1, G0S…
	TRAVAGLINI_LUNG_BASAL_CELL		Basal			ABI3BP, ACTG1, ADH1C, AHCY, ALDH3A1, ALDH3A2, ALDH7A1, ANXA2, APOD, AQP3, ARG2, ARPC2, AXL, BASP1, BLCAP, BTF3, C1R, CALD1, CAPNS2, CCND2, CD177, CD9, CDH3, CDK4, CFH, CH25H, CLDN1, CLU, CNN2, CTSB, CYP24A1, DCN, DHRS3, DKK3, DLK2, DST, DUSP23, EEF1A1, EFNA5, EGFR, EIF1, EIF3M, EIF4B, EMP3, ENO1, EPAS1, ETS2, EYA2, F3, FAF1, FBLN1, FBXO32, FHL2, G0S2, GAPDH, GLTP, GPC1, GPC3, GPR87, HAS3, HCAR2, …
	TRAVAGLINI_LUNG_B_CELL		B			ADAM19, ADAM28, ADK, AFF3, ARHGAP24, ARID5B, ATP2A3, BACH2, BANK1, BCL11A, BCL7A, BIRC3, BLK, BLNK, BLOC1S2, BTLA, C16orf74, CAMK1D, CAMK2D, CCDC50, CCR7, CD180, CD19, CD200, CD22, CD24, CD37, CD40, CD52, CD72, CD74, CD79A, CD79B, CDCA7L, CHMP7, CHPT1, CLECL1, CXCR4, CXCR5, CXXC5, CYB561A3, DAPP1, DRAM2, DUSP22, EAF2, EBF1, EEF2, ELOVL5, EZR, FAM3C, FCER2, FCGR2B, FCMR, FCRL1, FCRL2, FCRLA, FGD2,…
	TRAVAGLINI_LUNG_CILIATED_CELL		Ciliated			ABCA13, ABHD11, ABI2, ACAP1, ACYP1, ADGB, ADGRE5, AGBL4, AGR2, AGR3, AGTRAP, AHNAK2, AHSA1, AIG1, AK7, AK8, AK9, AKAP14, AKAP9, AKNA, AKR1C3, AKR7A2, ALDH1A1, ALDH3A1, ALDH3B1, ALMS1, ALOX15, AMPD3, AMZ2, ANAPC4, ANAPC5, ANG, ANKMY1, ANKRD26, ANKRD37, ANKRD42, ANKRD45, ANKRD54, ANKRD65, ANKRD66, ANKUB1, ANKZF1, ANXA1, ANXA11, ANXA2, ANXA4, ANXA5, AP3M2, APBB1, APH1B, APOBEC4, APOO, APPL2, ARHGAP1…
	TRAVAGLINI_LUNG_CLASSICAL_MONOCYTE_CELL		cMonocyte			ACAP2, ACSL1, ACTR2, ADGRE2, AGO4, AGTPBP1, AGTRAP, AHNAK, AHR, AOAH, AP1S2, APAF1, APLP2, APOBEC3A, ARRB2, ASAH1, ASGR1, ATP6V0B, ATP6V1B2, BACH1, BLVRB, BRI3, C19orf38, C1orf162, C4orf48, C5AR1, C9orf72, CAPNS1, CARD16, CARS2, CASP1, CAST, CCNY, CCR1, CCR2, CD14, CD163, CD1D, CD300E, CD300LF, CD33, CD36, CD4, CD86, CD93, CEBPB, CEBPD, CFP, CHST15, CLEC12A, CLEC7A, COTL1, CPPED1, CPVL, CR1, CREB…
	TRAVAGLINI_LUNG_CLUB_CELL		Club			AARD, AGR3, AHR, AREG, ARHGDIB, C16orf89, CEACAM6, CLIC6, CRACR2B, CRTAC1, CST3, CTSE, CXCL17, CYB5A, DAPK1, ERP27, FABP5, FAM20A, FAU, FCGR2A, FLRT3, FMO2, FNIP2, FOLR1, FXYD5, GDF15, GPRC5A, HNMT, HOPX, HSD17B11, HSD17B13, IL6ST, MET, MGP, MGST1, MRPS25, MS4A15, NEDD4L, PIGR, PTGS2, RNASE1, RNF145, RPL10, RPL11, RPL12, RPL13, RPL13A, RPL15, RPL18, RPL18A, RPL19, RPL21, RPL23A, RPL24, RPL26, RPL…
	TRAVAGLINI_LUNG_GOBLET_CELL		Goblet			A4GALT, ADGRF1, AGR2, AK2, AKR1C1, AKR1C3, ALDH2, ARL1, ASS1, ATP12A, B3GNT3, B4GALT4, BACE2, BIK, BPIFA1, BPIFB1, BZW1, C15orf48, C3, CAPN13, CARHSP1, CD82, CHL1, CHP2, CLINT1, CMPK1, COMTD1, COPB2, CP, CRABP2, CRACR2B, CST3, CSTB, CTSB, CTSC, CXCL1, CXCL17, CXCL6, CYBA, CYP2F1, CYP2J2, DHRS9, DNAJC12, DNAJC3, ECE1, FAM114A1, FAM3C, FAM3D, FBXW5, FKBP11, FUT2, FUT3, FUT6, GALNT6, GLIPR2, GLRX, G…
	TRAVAGLINI_LUNG_MACROPHAGE_CELL		Macrophage_Alveolar, Macrophage			ABL2, ACER3, ACP5, ACSL1, ACTN1, ACVRL1, ALDH2, ALOX5AP, ANPEP, ANXA2, ANXA5, AP2S1, APLP2, APOC1, APOE, AQP9, ASAH1, ATP6AP1, ATP6V1B2, ATP6V1F, AVPI1, BCL2A1, BID, C15orf48, C1QA, C1QB, C1QC, C1orf162, C3AR1, CAPG, CCDC88A, CCL20, CCRL2, CD163, CD74, CD81, CD9, CLIC4, CNDP2, COMT, CORO1C, COX17, CST3, CSTA, CSTB, CTSB, CTSC, CTSD, CTSH, CTSL, CTSS, CXCL1, CXCL16, CXCL2, CXCL3, CXCL8, CYBB, DAB2…
	TRAVAGLINI_LUNG_MESOTHELIAL_CELL		Mesothelial			AADAC, ABCA1, ABRACL, ACSL4, ADAMTS9, AK6, AKR1A1, ALDH1A3, ALKBH7, ALOX5AP, ANKRD28, ANP32B, ANXA3, AP1S1, AP2S1, APOA1, APOC1, APOL2, APRT, AQP3, ARAP2, AREG, ARF6, ARHGAP23, ARL4A, ARL6IP1, ARPC1B, ARPC5L, ASPHD1, ATOX1, ATP13A3, ATP2B1, ATP6V0E1, B2M, B4GALT1, B4GALT5, BACE1, BACH1, BAX, BCL3, BDKRB1, BICC1, BMP2, BNC1, BNC2, BTF3L4, BYSL, C19orf33, C19orf53, C1QA, C1QB, C1QC, C1orf162, C2, C…
	TRAVAGLINI_LUNG_MYELOID_DENDRITIC_TYPE_1_CELL		cDC1			ALDH2, ARHGAP31, AXL, CLIC2, CST3, CTSH, CTSZ, CXCL16, DPYSL2, DSE, FGL2, GAS6, HLA-DQA1, HLA-DRB5, KLF4, RAB31, SERPINF1, SNX8, SPINT2
	TRAVAGLINI_LUNG_MYOFIBROBLAST_CELL		Myofibroblast			ALDH2, ANGPTL6, ASPN, ATP1B1, BCHE, C16orf89, CCDC146, CCDC68, CD9, CFH, CLU, CNN3, COL12A1, COL16A1, COL1A1, COL3A1, COMP, CREB5, CTHRC1, CXCL14, CYSLTR1, DKK3, DPT, ENC1, FGF18, GEM, HS3ST3A1, LINC00632, LTBP2, LUZP2, LXN, MMP2, NEDD9, NOTUM, NTM, PAMR1, PCSK1N, PDGFC, PDLIM3, PKIG, POSTN, PRELP, PSTPIP1, PTGER1, RARRES1, ROBO1, ROBO2, S100A10, SCARA3, SFTA1P, SLITRK6, TGFBI, TGFBR3, THBD, TNC,…
	TRAVAGLINI_LUNG_NATURAL_KILLER_CELL		NK			ABHD17A, ABI3, ADGRG1, AKNA, AKR1C3, AOAH, APMAP, APOBEC3G, AREG, ARL4C, ARPC2, B2M, BIN2, BPGM, C12orf75, C1orf21, CALM1, CCDC107, CCL5, CD160, CD244, CD247, CD300A, CD7, CEP78, CHST12, CHST2, CLEC2B, CLIC3, CMC1, CNOT6L, CST7, CTSW, CX3CR1, DDIT4, DHRS3, DHRS7, DTHD1, DUSP2, EBP, EFHD2, ETS1, F2R, FCGR3A, FCRL6, FGFBP2, FKBP11, GFOD1, GIMAP7, GNG2, GNLY, GPR65, GSAP, GYPC, GZMA, GZMB, GZMH, GZM…
	TRAVAGLINI_LUNG_NONCLASSICAL_MONOCYTE_CELL		ncMonocyte			ABI3, ADGRE1, ADGRE2, ALDH3B1, AMPD2, AP1S2, APH1B, ASAH1, ATG3, ATP1A1, ATP1B3, BCL2A1, BID, BRI3, C15orf39, C19orf38, C1orf162, C5AR1, C9orf72, CASP1, CD300A, CD300C, CD300E, CD300LF, CD4, CD86, CDH23, CEBPB, CFP, CHST15, CKB, CLEC12A, CLEC7A, CMTM6, CNIH4, COTL1, CPPED1, CPVL, CSF1R, CST3, CTSS, CUX1, CXCL16, CYBB, DMXL2, DUSP1, DUSP6, EHBP1L1, ETS2, FAM110A, FCER1G, FCGR3A, FCGRT, FCN1, FGD2,…
	TRAVAGLINI_LUNG_PLASMACYTOID_DENDRITIC_CELL		pDC			ABHD15, AEBP1, AFF3, ANKRD53, APP, ATP13A2, BCL11A, BMF, C12orf75, CARD11, CBFA2T3, CCDC50, CCDC88A, CD4, CDYL, CIB2, CLEC4C, COBLL1, CORO1C, CSF2RB, CUX2, CXCR3, CYB561A3, DAB2, DNASE1L3, DUSP5, EGLN3, EIF2AK4, EPHA2, EPHB1, FLNB, GAPT, GAS6, GPM6B, GPR183, GPX1, IRF4, IRF8, ITM2C, KCNK17, KRT5, LAMP5, LGMN, LINC00996, LRRC26, LTK, MAP1A, MCOLN2, MGLL, MPEG1, MYBL2, MZB1, NR3C1, NRP1, NUP210, P2…
	Mitochondrial Genes					MT-ATP6, MT-ATP8, MT-CO1, MT-CO2, MT-CO3, MT-CYB, MT-ND1, MT-ND2, MT-ND3, MT-ND4, MT-ND4L, MT-ND5, MT-ND6
KEGG (from MSigDB)	Ribosomal Genes					FAU, MRPL13, MRPS7, RPL10A, RPL10L, RPL11, RPL12, RPL13, RPL13A, RPL14, RPL18, RPL18A, RPL19, RPL21, RPL22L1, RPL23A, RPL24, RPL26, RPL27, RPL27A, RPL28, RPL29, RPL3, RPL30, RPL31, RPL32, RPL34, RPL35, RPL35A, RPL36A, RPL36AL, RPL37, RPL37A, RPL38, RPL39, RPL3L, RPL41, RPL6, RPL7, RPL8, RPL9, RPS10, RPS11, RPS12, RPS13, RPS15A, RPS16, RPS18, RPS2, RPS20, RPS21, RPS23, RPS24, RPS25, RPS26, RPS27, …
Lovering et al. (2021)	Transcription Factors					ADNP2, AEBP1, AHR, AHRR, ALX1, ALX3, ALX4, ANHX, AR, ARGFX, ARNT, ARNT2, ARX, ASCL1, ASCL2, ASCL3, ASCL4, ASCL5, ATF1, ATF2, ATF3, ATF4, ATF5, ATF6, ATF6B, ATF7, ATMIN, ATOH1, ATOH7, ATOH8, BACH1, BACH2, BARHL1, BARHL2, BARX1, BARX2, BATF, BATF2, BATF3, BBX, BCL11A, BCL11B, BCL6, BCL6B, BHLHA15, BHLHA9, BHLHE22, BHLHE40, BHLHE41, BNC1, BSX, CARF, CASZ1, CC2D1A, CC2D1B, CDC5L, CDX1, CDX2, CEBPA, C…
Tirosh et al. (2016)	G2M					ANLN, ANP32E, AURKA, AURKB, BIRC5, BUB1, CBX5, CCNB2, CDC20, CDC25C, CDCA2, CDCA3, CDCA8, CDK1, CENPA, CENPE, CENPF, CKAP2, CKAP2L, CKAP5, CKS1B, CKS2, CTCF, DLGAP5, ECT2, G2E3, GAS2L3, GTSE1, HJURP, HMGB2, HMMR, KIF11, KIF20B, KIF23, KIF2C, LBR, MKI67, NCAPD2, NDC80, NEK2, NUF2, NUSAP1, PSRC1, RANGAP1, SMC4, TACC3, TMPO, TOP2A, TPX2, TTK, TUBB4B, UBE2C
	S					ATAD2, BLM, BRIP1, CASP8AP2, CCNE2, CDC45, CDC6, CDCA7, CHAF1B, CLSPN, DSCC1, DTL, E2F8, EXO1, FEN1, GINS2, GMNN, HELLS, MCM2, MCM4, MCM5, MCM6, MSH2, NASP, PCNA, POLA1, POLD3, PRIM1, RAD51, RAD51AP1, RFC2, RPA2, RRM1, RRM2, SLBP, TIPIN, TYMS, UBR7, UHRF1, UNG, USP1, WDR76
Reyes et al. (2020)	MS1					AC109826.1, ACSL1, ADAM19, ADGRG3, ALOX5AP, ANPEP, ANXA6, APOBR, ASGR2, BASP1, C15orf48, C1QB, C1QC, CALR, CD163, CES1, CLU, CPEB4, CSF2RB, CTSA, CTSD, CXCR1, CYP1B1, DNAJB11, DYSF, ECE1, FES, FLOT1, FLOT2, FOLR3, GAPLINC, GTSE1, HAMP, HP, HSPA1A, HSPA1B, IL1R2, IL1RN, IL4R, IQGAP3, JAK3, LBR, LGALS1, LILRA5, LILRA6, LINC00482, LINC01001, LINC01281, MBOAT7, MCEMP1, MNDA, MYO5B, NAMPT, NCF1, NCF4,…
